# Lung Resident T Cells Across the Spectrum of TB Infection and Disease

**DOI:** 10.64898/2026.08.10.743910

**Authors:** Dylan Kain, GW McElfresh, Katherine H. Rott, Meghan Cansler, Gwendolyn M. Swarbrick, Gerhard Walzl, Nelita Du Plessis, Deborah A. Lewinsohn, Benjamin N. Bimber, David M. Lewinsohn

## Abstract

Tuberculosis (TB) remains the leading infectious cause of death worldwide, yet immunological protection against *Mycobacterium tuberculosis* (Mtb) remain poorly understood. We performed integrated single-cell transcriptomics and functional T-cell cloning on paired bronchoalveolar lavage (BAL) and peripheral blood samples from those exposed to TB, using IGRA and PET-CT to study potentially protective responses across the spectrum of TB infection/disease. Recent Mtb exposure alone was sufficient to remodel the pulmonary T-cell compartment. Longitudinal follow-up demonstrated that all participants who progressed to active TB had baseline PET-CT abnormalities, showing that PET-CT scan can be used to find those at high risk of progression. Furthermore, those who were PET-positive, but did not progress to active TB provide a natural model for protection, and exhibited enrichment of pulmonary cytotoxic CD8-associated T cells, identifying a candidate protective immune program. TAR-seq identified a discrete population of clonally expanded Mtb-responsive T cells and enabled direct linkage of antigen-responsive TCRs to transcriptional state through T cell cloning. Functional T-cell cloning further established a framework connecting antigen specificity, TCR sequence, and pulmonary cell state. Together, these findings provide a comprehensive atlas of human pulmonary T-cell immunity across the spectrum of TB, identify pulmonary immune features associated with durable control of infection, and establish an integrated platform for defining protective T-cell responses to inform next-generation TB vaccine development.
