## Supplemental Table 1 for "Lung Resident T Cells Across the Spectrum of TB Infection and Disease"

### Sheet: Sheet1
record_id	percent_macrophage	percent_lymphocytes	percent_neutrophils	percent_eosinophils	percent_red_cells	timepoint
CASC001	72	28	0	0	No information	Month 3
CASC004	85	5.00	10.00	0.00	No information	Month 3
CASC008	93	2	5	0	No information	Month 3
CASC012	94	0.00	4.00	2.00	No information	Month 3
CASC014	81	0.00	15.00	4.00	No information	Month 3
CASC016	No information	No information	No information	No information	No information	Month 3
CASC018	No information	No information	No information	No information	No information	Month 3
CASC020	87.2	12.8	0	0	No information	Month 3
CASC021	No information	No information	No information	No information	No information	Month 3
CASC028	73	15.00	12.00	0.00	No information	Month 3
CASC030	73.5	17.30	2.00	7.10	No information	Month 3
CASC031	63	24.00	5.00	8.00	No information	Month 3
CASC033	78	22	0	0	No information	Month 3
CASC038	82	19	0	0	No information	Month 3
CASC046	No information	No information	No information	No information	No information	Month 3
CASC048	No information	No information	No information	No information	No information	Month 3
CASC069	No information	No information	No information	No information	No information	Month 3
CASC077	92.5	6.5	0.5	0.5	No information	Month 3
CASC079	93	0.00	4.00	3.00	No information	Month 3
CASC108	98.5	0	0	1.5	No information	Month 3
CASC136	83.5	13.50	3.00	0.00	No information	Month 3
CASC159	No information	No information	No information	No information	No information	Week 1
CASC189	84	16	0	0	No information	Month 3
CASC195	93	4	2	1	0	Week 1
CASC198	90	10.00	0.00	0.00	No information	Week 1
CASC202	88.7	0	11.3	0	0	Week 1
CASC206	82	17.5	0.5	0	No information	Month 3
CASC209	70	14	16	0	No information	Month 3
CASC213	94	6.00	0.00	0.00	No information	Week 1
CASC229	86	4	8	2	No information	Month 3
CASC237	90	10.00	0.00	0.00	No information	Month 3
CASC241	96.5	3.5	0	0	0	Week 1
CASC242	18	0.00	82.00	0.00	No information	Week 1
CASC257	85	14.00	1.00	0.00	No information	Month 3
CASC260	84	14.5	1.5	0	0	Month 3
CASC306	73	25.5	1.00	0.50	No information	Month 3
CASC313	85.5	13.5	0.00	1.00	No information	Month 3
CASC405	54.0	35.0	10.0	1	0	Month 3
CASC441	79	12.5	8.5	0	0	Month 3
CASC448	82	5	9.50	0.00	3.50	Month 3
CASC459	92.5	0	7.50	0.00	0.00	Month 3
CASC483	94.5	5	0.00	0.00	0.50	Month 3
CASC492	78.5	2.0	3.5	9	7	Month 3
CASC502	98	0	1.50	0.50	0.00	Week 1
CASC508	92.5	1	3	0	3.5	Month 3
CASC512	65	12	11.5	8.5	3	Month 3
CASC524	92.5	0	1	6.5	0	Month 3
CASC536	45.5	35.5	6.00	1.50	11.50	Week 1
CASC544	80	11	9.00	0.00	0.00	Week 1
CASC548	79	10	11	0	0	Month 3
CASC549	73	2.5	9.5	14	1	Month 3
CASC556	98	0.5	2	0	0	Month 3
CASC567	49	22	28	1	0	Month 3
CASC613	84.5	0	13.00	2.50	0.00	Month 3
CASC823	57	0	40.50	2.50	0.00	Month 3
CASC843	90.5	1.5	7.00	1.00	0.00	Month 3
CASC852	96	1	1.00	2.00	0.00	Month 3
CASC960	85	8	7.00	0.00	0.00	Month 3
