## Supplemental Table 2 for "Lung Resident T Cells Across the Spectrum of TB Infection and Disease"

### Sheet: Sheet 1
p_val	avg_log2FC	pct.1	pct.2	p_val_adj	cluster	gene
0	1.98072	0.817	0.265	0	0	CCR7
0	1.2936	0.774	0.324	0	0	SELL
0	1.40779	0.704	0.321	0	0	TCF7
0	1.55168	0.612	0.232	0	0	LEF1
0	0.967092	0.619	0.339	0	0	FCMR
0	1.14014	0.768	0.493	0	0	STAT1
0	0.97079	0.915	0.659	0	0	LDHB
0	1.07917	0.596	0.34	0	0	RGS10
0	0.892358	0.869	0.626	0	0	GAS5
0	1.06259	0.7	0.464	0	0	GBP2
0	1.05673	0.556	0.334	0	0	GBP4
0	0.8117	0.808	0.588	0	0	SNHG29
0	0.730991	0.565	0.348	0	0	PIK3IP1
0	0.715796	0.514	0.312	0	0	CAMK4
0	0.779198	0.537	0.353	0	0	GYPC
0	0.765213	0.915	0.735	0	0	GIMAP7
0	0.623605	0.734	0.559	0	0	C12orf57
0	0.572663	0.576	0.408	0	0	RIPOR2
0	0.567604	0.854	0.687	0	0	TLE5
0	0.563066	0.648	0.492	0	0	EIF3E
0	0.568644	0.585	0.429	0	0	PRMT2
0	0.723907	0.948	0.792	0	0	SARAF
0	0.509856	0.556	0.402	0	0	TMEM123
0	0.516437	0.619	0.468	0	0	SEPTIN6
0	0.516363	0.534	0.384	0	0	LINC00861
0	0.512015	0.829	0.684	0	0	NOP53
0	0.713111	0.948	0.806	0	0	EEF1G
0	0.518329	0.834	0.699	0	0	TOMM7
0	0.553627	0.506	0.373	0	0	UBE2L6
0	0.509566	0.622	0.491	0	0	RPL36A
0	0.762715	0.964	0.843	0	0	RPL22
0	0.757847	0.948	0.832	0	0	RPL38
0	0.630872	0.936	0.822	0	0	EEF1B2
0	0.529033	0.841	0.731	0	0	RPL23
0	0.506109	0.677	0.577	0	0	NAP1L1
0	0.508464	0.896	0.8	0	0	MT-ND3
0	0.6024	0.952	0.869	0	0	RPL7
0	0.673317	0.982	0.9	0	0	RPL9
0	0.665531	0.532	0.452	0	0	GBP5
0	0.725315	0.967	0.894	0	0	RPS29
0	0.622558	0.948	0.876	0	0	RPL31
0	0.509913	0.965	0.894	0	0	RPL27
0	0.698601	0.977	0.907	0	0	RPS5
0	0.619024	0.983	0.914	0	0	RPL36
0	0.533158	0.984	0.918	0	0	RPL24
0	0.507248	0.878	0.815	0	0	RPS20
0	0.565634	0.961	0.9	0	0	RPL21
0	0.674511	0.984	0.926	0	0	RPS21
0	0.510004	0.975	0.918	0	0	RPS9
0	0.504824	0.969	0.914	0	0	RPL37A
0	0.533018	0.984	0.931	0	0	RACK1
0	0.73824	0.995	0.95	0	0	RPL39
0	0.686258	0.994	0.951	0	0	RPL35A
0	0.614579	0.993	0.951	0	0	RPL29
0	0.564867	0.993	0.956	0	0	RPS25
0	0.701763	0.994	0.958	0	0	RPS28
0	0.561606	0.992	0.958	0	0	RPS2
0	0.867801	0.998	0.966	0	0	RPS13
0	0.709918	0.994	0.963	0	0	RPL37
0	0.722527	0.997	0.968	0	0	RPL34
0	0.713633	0.997	0.97	0	0	RPS23
0	0.610262	0.997	0.971	0	0	RPL18
0	0.504521	0.996	0.972	0	0	RPS15
0	0.514572	0.996	0.972	0	0	RPL18A
0	0.643924	0.995	0.972	0	0	RPLP2
0	0.731117	0.998	0.977	0	0	RPS3A
0	0.574504	0.997	0.976	0	0	RPS18
0	0.702346	0.998	0.978	0	0	RPS8
0	0.759261	0.999	0.979	0	0	RPL32
0	0.648136	0.998	0.978	0	0	RPS14
0	0.628448	0.998	0.979	0	0	RPL11
0	0.612309	0.998	0.979	0	0	RPL19
0	0.665097	0.998	0.98	0	0	RPL30
0	0.654192	0.998	0.98	0	0	RPS15A
0	0.509965	0.997	0.98	0	0	RPS27
0	0.516601	0.998	0.985	0	0	RPS27A
0	0.677287	0.998	0.985	0	0	RPS12
0	0.654524	0.999	0.987	0	0	RPL13
0	1.04188	0.5	0.234	0	1	ANXA2
0	1.03258	0.904	0.642	0	1	LTB
0	0.986921	0.861	0.61	0	1	S100A11
0	0.622555	0.683	0.442	0	1	S100A4
0	0.681184	0.592	0.367	0	1	PLP2
0	0.698312	0.714	0.506	0	1	KLF2
0	0.707016	0.536	0.343	0	1	PRDX1
0	0.787258	0.613	0.42	0	1	NME2
0	0.66263	0.669	0.48	0	1	ISG20
0	0.639284	0.683	0.501	0	1	GSTK1
0	0.731131	0.89	0.727	0	1	FXYD5
0	0.538971	0.896	0.748	0	1	S100A6
0	0.625464	0.706	0.571	0	1	ENO1
0	0.500638	0.913	0.782	0	1	VIM
0	0.508325	0.83	0.705	0	1	MIF
0	0.59548	0.948	0.871	0	1	IL32
0	0.976538	0.956	0.898	0	1	FTH1
0	3.19896	0.932	0.159	0	2	NKG7
0	2.91043	0.962	0.235	0	2	CCL5
0	3.05086	0.91	0.197	0	2	CST7
0	3.4977	0.781	0.102	0	2	GNLY
0	2.53117	0.727	0.089	0	2	GZMB
0	2.6269	0.718	0.133	0	2	PRF1
0	2.97259	0.661	0.086	0	2	KLRD1
0	3.71894	0.635	0.062	0	2	GZMH
0	4.17563	0.519	0.036	0	2	FGFBP2
0	3.02668	0.501	0.063	0	2	PLEK
0	2.34046	0.666	0.231	0	2	EFHD2
0	2.05593	0.53	0.172	0	2	APOBEC3G
0	2.18551	0.533	0.176	0	2	CD8A
0	2.11799	0.51	0.153	0	2	HLA-DPB1
0	0.928058	0.699	0.406	0	2	CLIC1
0	1.41697	0.585	0.327	0	2	LITAF
0	1.08395	0.816	0.56	0	2	SRGN
0	1.02754	0.737	0.483	0	2	CD99
0	1.30732	0.909	0.657	0	2	CYBA
0	1.254	0.524	0.277	0	2	ITGB1
0	1.34713	0.542	0.297	0	2	HCST
0	0.621988	0.727	0.504	0	2	ANXA1
0	1.22207	0.545	0.323	0	2	MBP
0	1.07675	0.754	0.536	0	2	PLAAT4
0	0.87152	0.531	0.334	0	2	AHNAK
0	0.939024	0.591	0.405	0	2	FYN
0	0.68307	0.658	0.475	0	2	CRIP1
0	0.934231	0.666	0.483	0	2	YPEL3
0	0.964099	0.776	0.606	0	2	SEPTIN7
0	0.62533	0.583	0.419	0	2	KLF6
0	0.930672	0.54	0.388	0	2	CLEC2B
0	0.762394	0.804	0.655	0	2	CXCR4
0	0.835085	0.592	0.448	0	2	CAST
0	0.71629	0.686	0.547	0	2	LSP1
0	0.81199	0.778	0.643	0	2	CD74
0	0.646152	0.771	0.648	0	2	PTPRCAP
0	0.672456	0.541	0.431	0	2	WIPF1
0	0.605878	0.583	0.479	0	2	RESF1
0	0.600439	0.663	0.563	0	2	CD2
0	0.673822	0.572	0.474	0	2	RAP1B
0	0.56368	0.695	0.599	0	2	ARL6IP5
0	0.512352	0.638	0.546	0	2	MSN
0	0.512145	0.782	0.691	0	2	ARPC2
0	0.599139	0.526	0.435	0	2	ARL4C
0	0.541945	0.554	0.465	0	2	KMT2E
0	0.501554	0.547	0.464	0	2	PPP1CA
0	0.603842	0.571	0.494	0	2	CD7
0	0.717741	0.617	0.541	0	2	CD247
0	0.598051	0.801	0.739	0	2	TXNIP
0	0.573613	0.944	0.903	0	2	PTPRC
0	0.510548	0.983	0.965	0	2	HLA-C
0	0.577628	0.998	0.989	0	2	HLA-A
0	0.663057	0.997	0.988	0	2	MT-CO1
1.58682e-269	0.508719	0.547	0.48	9.94986e-265	2	LDHA
0	2.45177	0.679	0.231	0	3	LGALS1
0	2.39942	0.895	0.449	0	3	S100A4
0	2.83999	0.534	0.126	0	3	LGALS3
0	0.908689	0.723	0.324	0	3	CCL5
0	1.87832	0.613	0.26	0	3	ALOX5AP
0	1.5238	0.755	0.426	0	3	CLIC1
0	2.05656	0.577	0.254	0	3	COTL1
0	1.70224	0.574	0.258	0	3	ANXA2
0	1.29086	0.739	0.483	0	3	CRIP1
0	1.60966	0.522	0.267	0	3	CD63
0	1.12184	0.768	0.52	0	3	ANXA1
0	1.13341	0.738	0.506	0	3	CD99
0	1.18111	0.577	0.347	0	3	AHNAK
0	1.26393	0.613	0.392	0	3	PLP2
0	1.49792	0.777	0.561	0	3	CD2
0	1.2024	0.857	0.641	0	3	S100A11
0	1.12711	0.642	0.428	0	3	KLF6
0	1.3055	0.502	0.3	0	3	DYNLL1
0	1.24977	0.591	0.394	0	3	CD96
0	1.13306	0.546	0.35	0	3	IQGAP1
0	1.32356	0.879	0.693	0	3	S100A10
0	1.11195	0.765	0.579	0	3	LCP1
0	1.17454	0.625	0.446	0	3	CAP1
0	1.6984	0.928	0.763	0	3	S100A6
0	1.07691	0.543	0.378	0	3	LRRFIP1
0	1.24042	0.942	0.795	0	3	VIM
0	0.988295	0.517	0.371	0	3	TLN1
0	1.09655	0.931	0.8	0	3	GAPDH
0	0.985025	0.796	0.667	0	3	TPM3
0	0.86033	0.519	0.39	0	3	ITGA4
0	0.882364	0.668	0.539	0	3	EZR
0	0.935084	0.597	0.469	0	3	ACTR3
0	0.739621	0.586	0.461	0	3	CAST
0	0.747172	0.671	0.55	0	3	MSN
0	1.18213	0.869	0.751	0	3	ACTG1
0	0.795521	0.51	0.394	0	3	LCP2
0	1.14518	0.923	0.809	0	3	CD52
0	0.720884	0.737	0.624	0	3	SEPTIN7
0	0.828376	0.597	0.487	0	3	RESF1
0	0.886102	0.803	0.697	0	3	ARPC2
0	0.901806	0.671	0.565	0	3	TUBA1B
0	0.833692	0.691	0.588	0	3	ENO1
0	0.765288	0.693	0.591	0	3	PSMA7
0	0.782631	0.572	0.476	0	3	PKM
0	0.769394	0.74	0.645	0	3	PPIB
0	0.941477	0.656	0.565	0	3	IFITM2
0	1.0223	0.924	0.834	0	3	CFL1
0	0.761622	0.625	0.535	0	3	CAPZB
0	0.660558	0.672	0.583	0	3	TAGLN2
0	0.747107	0.653	0.565	0	3	ARPC1B
0	0.686099	0.629	0.542	0	3	PDIA3
0	0.877875	0.904	0.825	0	3	CALM1
0	0.731628	0.641	0.563	0	3	LSP1
0	0.911317	0.905	0.827	0	3	MYL6
0	1.22588	0.982	0.909	0	3	SH3BGRL3
0	0.694394	0.828	0.757	0	3	MYL12A
0	1.15195	0.978	0.911	0	3	PFN1
0	0.617457	0.729	0.663	0	3	PTPRCAP
0	1.20519	0.947	0.881	0	3	IL32
0	0.631394	0.795	0.735	0	3	MYL12B
0	0.699065	0.838	0.778	0	3	HMGB1
0	0.760659	0.73	0.674	0	3	CD3D
0	0.513687	0.79	0.735	0	3	HSP90AB1
0	0.600475	0.85	0.797	0	3	MT-ND2
0	0.512885	0.745	0.7	0	3	YWHAB
0	0.549761	0.756	0.713	0	3	RAC2
0	0.626346	0.789	0.75	0	3	CORO1A
0	0.563003	0.88	0.841	0	3	MT-ND5
0	0.588723	0.845	0.812	0	3	EMP3
0	0.556174	0.971	0.943	0	3	MT-ND4L
0	1.17287	0.992	0.971	0	3	ACTB
1.1411e-299	0.741126	0.581	0.492	7.15507e-295	3	MYH9
9.79767e-292	0.682613	0.577	0.491	6.14343e-287	3	CDC42
2.15741e-285	0.766612	0.549	0.473	1.35276e-280	3	CD3G
1.28036e-279	0.676453	0.57	0.483	8.02822e-275	3	RNF213
1.67511e-261	0.697473	0.57	0.494	1.05034e-256	3	COX8A
2.2472e-259	0.551751	0.665	0.61	1.40906e-254	3	COX6A1
1.11953e-258	0.560854	0.633	0.558	7.01981e-254	3	HSP90B1
6.76289e-257	0.639798	0.589	0.52	4.24054e-252	3	TPI1
1.55631e-249	0.572788	0.636	0.58	9.75854e-245	3	TMBIM6
4.12047e-248	0.733751	0.547	0.469	2.58366e-243	3	GSTP1
1.75221e-230	0.623083	0.513	0.42	1.09869e-225	3	HSPA5
6.07424e-228	0.624836	0.577	0.511	3.80873e-223	3	ARPC5
3.71292e-221	0.64585	0.545	0.472	2.32811e-216	3	PPP1CA
3.96955e-195	0.627024	0.526	0.457	2.48902e-190	3	ACTR2
3.44428e-194	0.624781	0.512	0.436	2.15967e-189	3	SEC61B
5.47165e-190	0.541065	0.595	0.541	3.43089e-185	3	CD53
1.80127e-178	0.781729	0.534	0.477	1.12945e-173	3	LY6E
5.29808e-164	0.585098	0.534	0.476	3.32205e-159	3	GNAI2
1.59595e-111	0.536976	0.505	0.458	1.00071e-106	3	APBB1IP
8.61051e-96	0.506509	0.55	0.524	5.39905e-91	3	DRAP1
2.69619e-69	0.589409	0.638	0.67	1.69059e-64	3	CD74
0	4.69288	0.985	0.05	0	4	ENSG00000280441
0	4.85326	0.9	0.041	0	4	RPL41P1
0	2.17979	0.617	0.208	0	4	EEF1A1P5
0	1.68395	0.694	0.387	0	4	PDE3B
0	1.40887	0.745	0.484	0	4	TALAM1
0	1.2516	0.618	0.365	0	4	ARHGAP15
0	0.937004	0.655	0.454	0	4	SELL
0	1.00682	0.558	0.373	0	4	MT-ND6
0	0.776808	0.748	0.568	0	4	STAT1
0	0.59248	0.605	0.431	0	4	CCR7
0	0.814803	0.621	0.448	0	4	RIPOR2
0	0.829824	0.535	0.363	0	4	CAMK4
0	0.829831	0.514	0.342	0	4	LEF1
0	0.793445	0.591	0.426	0	4	SEPTIN9
0	0.935682	0.878	0.715	0	4	HNRNPA1
0	0.729187	0.589	0.43	0	4	IKZF1
0	0.715573	0.644	0.487	0	4	MYH9
0	0.634587	0.633	0.49	0	4	RPS2P5
0	0.665325	0.557	0.419	0	4	FCMR
0	0.655722	0.71	0.578	0	4	MBNL1
0	0.991362	0.946	0.82	0	4	EEF2
0	0.854356	0.895	0.786	0	4	PABPC1
0	0.582738	0.861	0.82	0	4	MT-ATP8
9.956e-226	0.53196	0.549	0.427	6.24271e-221	4	SPOCK2
8.46804e-210	0.516181	0.556	0.445	5.30972e-205	4	PDCD4
2.43401e-174	0.561017	0.566	0.471	1.5262e-169	4	CALR
2.24767e-22	0.907362	0.559	0.545	1.40936e-17	4	7SK.4
0	3.13338	0.776	0.335	0	5	CHASERR
0	2.52825	0.706	0.272	0	5	RSRC2
0	3.02911	0.574	0.152	0	5	SNHG12
0	2.8166	0.538	0.142	0	5	RELB
0	2.38639	0.807	0.415	0	5	SFPQ
0	2.80756	0.527	0.153	0	5	SNHG1
0	2.2753	0.628	0.259	0	5	NOP58
0	2.3351	0.528	0.159	0	5	RHBDD2
0	2.73845	0.542	0.174	0	5	ARRDC2
0	2.42171	0.558	0.196	0	5	NFKB2
0	2.34938	0.718	0.363	0	5	SRSF3
0	2.49168	0.823	0.482	0	5	NFKBIA
0	1.907	0.631	0.295	0	5	HNRNPH3
0	3.11327	0.793	0.466	0	5	H4C3
0	1.94377	0.6	0.274	0	5	SAT1
0	1.80719	0.548	0.23	0	5	PFDN2
0	2.32653	0.795	0.478	0	5	SRSF7
0	1.91986	0.561	0.245	0	5	TNFAIP3
0	1.75553	0.695	0.379	0	5	PPP1R2
0	1.92598	0.593	0.277	0	5	SLC3A2
0	1.79889	0.565	0.253	0	5	HIF1A
0	2.26782	0.619	0.308	0	5	JUNB
0	1.85144	0.513	0.211	0	5	SBDS
0	1.64213	0.541	0.242	0	5	PSMD6
0	1.88554	0.607	0.31	0	5	CCNL1
0	1.54907	0.607	0.313	0	5	NDUFA6
0	1.7299	0.585	0.293	0	5	PRPF38B
0	1.91801	0.523	0.232	0	5	ATF4
0	1.91973	0.723	0.432	0	5	SRSF2
0	1.72032	0.637	0.348	0	5	MATR3.1
0	1.56367	0.671	0.382	0	5	NOL7
0	1.97191	0.586	0.299	0	5	CACYBP
0	1.51427	0.676	0.392	0	5	RBM8A
0	1.57222	0.668	0.385	0	5	ARID4B
0	1.68466	0.545	0.264	0	5	BIRC3
0	1.68006	0.674	0.396	0	5	EIF5
0	1.58694	0.52	0.246	0	5	CEBPZ
0	1.49177	0.641	0.367	0	5	UBE2B
0	1.7547	0.762	0.488	0	5	STK17A
0	1.96346	0.753	0.481	0	5	SQSTM1
0	1.51428	0.573	0.301	0	5	PPIG
0	1.50705	0.634	0.363	0	5	TERF2IP
0	1.7791	0.507	0.236	0	5	DDX39A
0	1.36858	0.646	0.379	0	5	EWSR1
0	1.62245	0.63	0.364	0	5	NDFIP1
0	1.48752	0.691	0.426	0	5	SNRPG
0	1.60633	0.562	0.3	0	5	BRD2
0	1.478	0.507	0.247	0	5	ADRM1
0	1.56426	0.522	0.263	0	5	GGNBP2
0	1.61627	0.579	0.321	0	5	SNHG8
0	1.40255	0.655	0.398	0	5	IK
0	1.49702	0.535	0.279	0	5	NUDC
0	1.47269	0.52	0.264	0	5	MRFAP1
0	1.34208	0.549	0.299	0	5	EIF4H
0	1.58708	0.733	0.483	0	5	RBM39
0	1.38821	0.679	0.43	0	5	STK17B
0	1.63557	0.588	0.34	0	5	TAF1D
0	1.51562	0.536	0.289	0	5	YTHDC1
0	1.46588	0.755	0.509	0	5	DDX24
0	1.50038	0.512	0.267	0	5	CHD1
0	1.36479	0.543	0.303	0	5	RBMX
0	1.26848	0.61	0.371	0	5	ELF1
0	1.59207	0.724	0.485	0	5	CIRBP
0	1.26677	0.549	0.313	0	5	PSMD7
0	1.3859	0.645	0.41	0	5	PIK3IP1
0	1.53456	0.754	0.52	0	5	ZFAS1
0	1.2521	0.531	0.298	0	5	ILF2
0	1.41595	0.695	0.463	0	5	C11orf58
0	1.34285	0.672	0.442	0	5	GCC2
0	1.26132	0.52	0.29	0	5	SERINC1
0	1.30737	0.52	0.291	0	5	RSF1
0	1.3116	0.574	0.349	0	5	CCT4
0	1.18302	0.553	0.329	0	5	EIF3I
0	1.22773	0.698	0.476	0	5	SRSF11
0	1.25268	0.518	0.297	0	5	CCT2
0	1.23962	0.727	0.507	0	5	UBE2D3
0	1.59546	0.588	0.368	0	5	DNAJA1
0	1.10933	0.573	0.353	0	5	PSMB6
0	1.28848	0.565	0.347	0	5	SRSF10
0	1.30482	0.502	0.285	0	5	ZNF207
0	1.13766	0.598	0.382	0	5	H2AZ2
0	1.23102	0.579	0.363	0	5	FNBP4
0	1.15567	0.505	0.291	0	5	MAGOH
0	1.25824	0.672	0.459	0	5	SRRM1
0	1.44011	0.704	0.491	0	5	LEPROTL1
0	1.19684	0.51	0.298	0	5	MIER1
0	1.35124	0.532	0.32	0	5	RHOH
0	1.16001	0.501	0.291	0	5	VAPA
0	1.31079	0.752	0.542	0	5	CYTIP
0	1.07725	0.566	0.36	0	5	ATP6V0C
0	1.12369	0.552	0.349	0	5	HNRNPL
0	1.20693	0.726	0.523	0	5	FUS
0	1.14057	0.681	0.481	0	5	H2AZ1
0	1.05719	0.56	0.36	0	5	CIAO2B
0	1.27492	0.503	0.303	0	5	G3BP2
0	1.04444	0.52	0.322	0	5	CCT8
0	1.19876	0.553	0.356	0	5	EPC1
0	1.19592	0.716	0.519	0	5	SMAP2
0	0.975505	0.633	0.438	0	5	CCR7
0	1.00634	0.622	0.428	0	5	SEC62
0	1.05334	0.63	0.437	0	5	SNU13
0	1.03575	0.629	0.44	0	5	SAP18
0	1.07441	0.54	0.354	0	5	CD6
0	1.12324	0.568	0.382	0	5	ZFP36L1
0	1.0611	0.546	0.361	0	5	BCLAF1
0	1.03052	0.604	0.423	0	5	EIF4G2
0	0.945129	0.647	0.466	0	5	EIF5A
0	1.28418	0.739	0.559	0	5	TSC22D3
0	1.02645	0.67	0.491	0	5	SF1
0	1.08306	0.638	0.46	0	5	HMGN2
0	1.10738	0.531	0.356	0	5	TUBA1A
0	0.999852	0.642	0.474	0	5	KMT2E
0	1.07473	0.734	0.568	0	5	SUB1
0	1.42582	0.83	0.674	0	5	CXCR4
0	0.988062	0.663	0.511	0	5	HNRNPC
0	0.938722	0.668	0.519	0	5	UBXN1
0	1.15397	0.733	0.584	0	5	SOD1
0	0.927028	0.722	0.583	0	5	CALM2
0	0.831545	0.693	0.555	0	5	ATP6V1G1
0	0.900519	0.707	0.571	0	5	HNRNPU
0	1.11196	0.803	0.675	0	5	CNBP
0	1.88046	0.91	0.819	0	5	H3-3B
0	1.08417	0.877	0.788	0	5	DDX5
0	0.674876	0.818	0.745	0	5	NCL
0	1.43558	0.903	0.837	0	5	HNRNPA2B1
0	1.12468	0.864	0.826	0	5	UBC
0	0.758881	0.813	0.778	0	5	OAZ1
0	1.54427	0.883	0.85	0	5	PNRC1
0	1.14429	0.91	0.884	0	5	EIF1
0	1.38178	0.917	0.895	0	5	BTG1
7.85441e-308	0.848128	0.667	0.52	4.92495e-303	5	PTGES3
5.04765e-302	0.998297	0.536	0.35	3.16503e-297	5	SYF2
5.7707e-300	0.873551	0.719	0.596	3.6184e-295	5	PRRC2C
1.26712e-299	0.763711	0.706	0.595	7.94521e-295	5	PSMA7
1.11904e-298	0.993263	0.612	0.446	7.01674e-294	5	GNAS
4.57422e-296	1.14931	0.502	0.326	2.86817e-291	5	OCIAD2
1.38704e-287	0.983902	0.578	0.407	8.69717e-283	5	RBM25
2.77404e-285	0.739158	0.732	0.632	1.73941e-280	5	CHCHD2
2.4377e-280	0.868412	0.575	0.403	1.52851e-275	5	SNRPB
1.64334e-279	0.830698	0.629	0.469	1.03043e-274	5	TAX1BP1
4.61116e-279	0.86555	0.668	0.536	2.89134e-274	5	GPX4
1.06689e-275	0.823327	0.638	0.499	6.6897e-271	5	HNRNPD
9.13746e-271	1.02067	0.548	0.371	5.72946e-266	5	CAMK4
3.13562e-265	0.775089	0.66	0.529	1.96613e-260	5	COX7A2
3.7438e-265	0.875053	0.605	0.451	2.34747e-260	5	UBE2D2
1.063e-249	0.708865	0.711	0.611	6.66532e-245	5	COX6A1
1.49097e-248	1.07973	0.506	0.337	9.34882e-244	5	SNHG5
7.04504e-237	0.726127	0.696	0.566	4.41745e-232	5	HNRNPDL
8.10937e-236	0.775218	0.731	0.638	5.08482e-231	5	SON
7.95715e-233	0.902418	0.62	0.491	4.98937e-228	5	NDUFS5
3.31498e-227	0.904017	0.543	0.382	2.07859e-222	5	CDKN1B
3.40062e-227	0.876396	0.562	0.418	2.13229e-222	5	ANAPC16
5.66357e-227	0.841892	0.509	0.351	3.55123e-222	5	PSMD8
3.67867e-226	0.778955	0.638	0.497	2.30663e-221	5	SF3B1
8.49655e-223	0.830099	0.654	0.531	5.32759e-218	5	SRRM2
4.19094e-214	0.794721	0.551	0.405	2.62785e-209	5	PSMA5
7.23096e-211	0.825962	0.536	0.38	4.53403e-206	5	DNAJC8
3.803e-207	0.698813	0.703	0.6	2.3846e-202	5	SRGN
1.44067e-198	0.902294	0.617	0.495	9.03346e-194	5	EIF4A2
2.68635e-198	0.754253	0.557	0.407	1.68442e-193	5	RSL1D1
7.35621e-198	0.688295	0.638	0.515	4.61256e-193	5	SERBP1
6.81703e-194	0.673	0.67	0.554	4.27448e-189	5	RAN
7.4858e-194	0.802315	0.542	0.402	4.69382e-189	5	RBX1
8.09011e-194	0.771756	0.515	0.366	5.07274e-189	5	EIF3D
4.97127e-192	0.814331	0.571	0.442	3.11713e-187	5	NDUFV2
8.14761e-190	0.702355	0.57	0.428	5.1088e-185	5	PSMB3
1.30995e-185	0.675733	0.636	0.524	8.21378e-181	5	MORF4L1
1.78882e-181	0.665805	0.596	0.471	1.12164e-176	5	PSMB1
2.19047e-180	0.651007	0.776	0.748	1.37349e-175	5	TXNIP
3.27389e-176	0.573315	0.715	0.631	2.05283e-171	5	HNRNPK
1.66978e-174	1.32467	0.751	0.692	1.047e-169	5	HSP90AA1
1.33519e-171	0.796172	0.505	0.369	8.37205e-167	5	DDX6
8.01069e-171	0.693259	0.573	0.446	5.02295e-166	5	XRCC6
5.14684e-169	0.769788	0.559	0.433	3.22722e-164	5	SPOCK2
1.01525e-161	0.997201	0.523	0.404	6.36594e-157	5	ZFP36
1.32738e-161	0.745585	0.501	0.361	8.32304e-157	5	BZW1
2.20931e-161	0.690481	0.572	0.45	1.3853e-156	5	ISCU
2.86393e-161	0.852654	0.522	0.392	1.79577e-156	5	USP15
1.3988e-158	0.678642	0.552	0.425	8.77089e-154	5	TMEM50A
6.61484e-157	0.631548	0.607	0.494	4.14771e-152	5	XRCC5
3.11904e-153	0.676504	0.523	0.394	1.95573e-148	5	COPE
5.58635e-152	0.633225	0.612	0.509	3.50281e-147	5	COX5B
2.86908e-150	0.619438	0.625	0.522	1.799e-145	5	ATP5F1B
9.51696e-150	0.677663	0.546	0.422	5.96742e-145	5	C9orf78
9.98923e-150	0.799813	0.552	0.451	6.26354e-145	5	PDCD4
2.64093e-149	0.723734	0.515	0.395	1.65594e-144	5	NDUFB4
4.01855e-149	1.13016	0.516	0.405	2.51975e-144	5	IER2
3.44218e-148	0.541452	0.728	0.672	2.15835e-143	5	JAK1
6.53427e-148	0.622181	0.652	0.565	4.09718e-143	5	UBL5
2.64396e-144	0.540786	0.842	0.8	1.65784e-139	5	MT-ND2
3.22761e-144	0.696518	0.546	0.426	2.02381e-139	5	FCMR
1.11243e-140	0.611554	0.575	0.456	6.97528e-136	5	TMEM59
1.23769e-139	0.654173	0.582	0.482	7.76071e-135	5	CIB1
1.93172e-138	0.657591	0.5	0.374	1.21124e-133	5	PSMA6
2.13161e-138	0.561373	0.668	0.586	1.33658e-133	5	SKP1
8.84976e-138	0.969841	0.568	0.464	5.54906e-133	5	RSRP1
1.55813e-137	0.568313	0.601	0.486	9.76992e-133	5	RAP1B
5.38415e-137	0.730227	0.507	0.385	3.37602e-132	5	HNRNPA0
1.25182e-136	0.724027	0.515	0.399	7.8493e-132	5	COX7B
5.6044e-133	0.743043	0.515	0.406	3.51413e-128	5	RPS27L
5.88156e-133	0.57876	0.601	0.494	3.68791e-128	5	CDC42
9.56877e-130	0.710288	0.534	0.421	5.99991e-125	5	CLEC2D
1.09861e-125	0.6955	0.504	0.388	6.88862e-121	5	SCAF11
4.39174e-125	0.572897	0.604	0.5	2.75375e-120	5	ARF1
8.0614e-124	0.788467	0.684	0.61	5.05474e-119	5	IRF1
8.06297e-124	0.633069	0.528	0.417	5.05572e-119	5	PA2G4
5.76636e-119	0.87359	0.788	0.738	3.61568e-114	5	HSP90AB1
1.98045e-114	0.545121	0.592	0.5	1.2418e-109	5	SF3B2
6.58631e-109	0.660691	0.534	0.43	4.12981e-104	5	MPHOSPH8
3.10732e-106	0.663273	0.55	0.459	1.94838e-101	5	TUBA4A
1.38863e-105	0.590219	0.53	0.423	8.70713e-101	5	UBXN4
7.97793e-103	0.624697	0.541	0.44	5.0024e-98	5	TPR
8.37229e-101	0.658743	0.506	0.408	5.24968e-96	5	C19orf53
4.32305e-94	0.536971	0.527	0.428	2.71068e-89	5	IL2RG
6.45291e-91	0.532869	0.546	0.449	4.04617e-86	5	TMEM123
1.15147e-83	0.869561	0.691	0.653	7.22008e-79	5	UBB
1.96424e-83	0.566976	0.537	0.457	1.23164e-78	5	DAD1
3.07612e-79	0.505496	0.578	0.497	1.92882e-74	5	ATP6V0E1
8.81313e-78	0.52005	0.507	0.418	5.5261e-73	5	EIF3M
2.18172e-77	0.524927	0.509	0.423	1.368e-72	5	ATP5MK
1.57064e-60	0.526486	0.647	0.587	9.8484e-56	5	MBNL1
1.55228e-56	0.502763	0.503	0.429	9.73324e-52	5	HMGN1
3.05104e-56	0.562375	0.559	0.5	1.9131e-51	5	PNISR
1.96937e-41	0.697168	0.755	0.772	1.23485e-36	5	HSPA8
5.59784e-29	0.620732	0.561	0.55	3.51002e-24	5	EZR
1.01736e-21	0.547053	0.545	0.528	6.37918e-17	5	TRBC2
0	3.12984	0.967	0.108	0	6	ENSG00000280441
0	2.85131	0.8	0.096	0	6	RPL41P1
0	2.13787	0.934	0.273	0	6	NKG7
0	1.35064	0.949	0.342	0	6	CCL5
0	2.46999	0.801	0.216	0	6	PRF1
0	1.79469	0.877	0.303	0	6	CST7
0	1.92861	0.754	0.182	0	6	GZMB
0	1.71623	0.733	0.203	0	6	GNLY
0	2.2212	0.698	0.17	0	6	KLRD1
0	2.4357	0.66	0.145	0	6	GZMH
0	3.29305	0.64	0.129	0	6	AOAH
0	2.96376	0.59	0.109	0	6	ZEB2
0	2.40597	0.504	0.108	0	6	FGFBP2
0	2.2474	0.592	0.198	0	6	PYHIN1
0	2.12692	0.515	0.127	0	6	PLEK
0	2.23981	0.622	0.24	0	6	RABGAP1L
0	1.69805	0.669	0.294	0	6	EFHD2
0	1.87002	0.649	0.302	0	6	FLNA
0	1.77574	0.522	0.187	0	6	HOPX
0	1.85706	0.587	0.262	0	6	PARP8
0	1.65303	0.542	0.247	0	6	SH2D2A
0	1.46346	0.649	0.359	0	6	AHNAK
0	1.75995	0.517	0.24	0	6	AKNA
0	1.75474	0.506	0.237	0	6	STAT4
0	1.61883	0.563	0.298	0	6	ITGB2
0	1.65103	0.639	0.382	0	6	MT-ND6
0	1.38169	0.734	0.5	0	6	TALAM1
0	1.41927	0.517	0.293	0	6	PRKCH
0	1.18988	0.648	0.43	0	6	FYN
0	1.09032	0.711	0.494	0	6	MYH9
0	1.10212	0.568	0.365	0	6	LITAF
0	1.00495	0.752	0.556	0	6	MSN
0	1.12126	0.581	0.389	0	6	SUN2
0	0.924669	0.882	0.695	0	6	CYBA
0	1.04907	0.632	0.445	0	6	WIPF1
0	0.884064	0.785	0.599	0	6	SRGN
0	0.802569	0.825	0.676	0	6	CXCR4
0	0.627561	0.956	0.908	0	6	PTPRC
0	0.668922	0.995	0.967	0	6	HLA-C
3.60546e-302	0.76172	0.681	0.45	2.26073e-297	6	CLIC1
2.29008e-298	1.10557	0.551	0.355	1.43595e-293	6	MBP
1.81539e-296	0.581805	0.909	0.826	1.1383e-291	6	UBC
1.01571e-294	0.750107	0.872	0.822	6.36878e-290	6	MT-ATP8
1.15597e-278	1.06188	0.524	0.314	7.2483e-274	6	ITGB1
5.34093e-267	0.994349	0.583	0.399	3.34892e-262	6	LCP2
1.89239e-239	1.00077	0.54	0.362	1.18658e-234	6	IQGAP1
5.67626e-233	0.673202	0.742	0.592	3.55918e-228	6	LCP1
2.66857e-225	0.996856	0.549	0.391	1.67327e-220	6	ARHGEF1
7.47462e-222	0.72212	0.767	0.664	4.68681e-217	6	CD74
4.20362e-210	0.908469	0.664	0.551	2.6358e-205	6	CD247
8.93847e-206	0.956396	0.56	0.407	5.60469e-201	6	CD96
2.18106e-192	0.558337	0.718	0.537	1.36759e-187	6	ANXA1
8.54073e-192	0.799257	0.615	0.487	5.35529e-187	6	RAP1B
1.34683e-186	0.98192	0.509	0.364	8.44503e-182	6	PPP2R5C
4.6143e-175	0.658345	0.685	0.567	2.89331e-170	6	LSP1
2.69388e-167	0.84708	0.544	0.41	1.68915e-162	6	CLEC2B
9.95361e-157	0.867027	0.508	0.375	6.24121e-152	6	AKAP13
2.22569e-154	0.576251	0.661	0.523	1.39558e-149	6	CD99
3.06795e-139	0.764492	0.611	0.504	1.92369e-134	6	CD7
2.3129e-126	0.601824	0.66	0.587	1.45026e-121	6	MBNL1
8.05576e-125	0.520736	0.674	0.57	5.05121e-120	6	PLAAT4
2.2774e-119	0.597566	0.609	0.512	1.428e-114	6	YPEL3
4.60232e-118	0.727185	0.521	0.398	2.88579e-113	6	ITGA4
8.7525e-101	0.620414	0.555	0.466	5.48808e-96	6	RSRP1
7.01959e-98	0.569262	0.569	0.47	4.40149e-93	6	CAST
6.06335e-86	0.533345	0.649	0.592	3.8019e-81	6	ETS1
6.99027e-81	0.60577	0.515	0.43	4.38311e-76	6	IL2RG
3.46378e-72	0.601986	0.512	0.442	2.17189e-67	6	IKZF1
3.36043e-57	0.527929	0.516	0.459	2.10709e-52	6	CDC42SE2
3.66359e-08	0.873686	0.525	0.546	0.00229718	6	7SK.4
0	3.21453	0.755	0.124	0	7	KLRB1
0	1.06045	0.939	0.345	0	7	CCL5
0	4.08314	0.624	0.044	0	7	CEBPD
0	3.3335	0.593	0.054	0	7	GZMK
0	0.515734	0.774	0.28	0	7	NKG7
0	0.758755	0.793	0.307	0	7	CST7
0	1.57398	0.698	0.282	0	7	ALOX5AP
0	2.19918	0.533	0.142	0	7	JAML
0	1.34302	0.531	0.16	0	7	GZMA
0	0.654928	0.841	0.481	0	7	S100A4
0	0.653169	0.563	0.225	0	7	PRF1
0	1.54098	0.641	0.313	0	7	RORA
0	1.3285	0.56	0.248	0	7	SH2D2A
0	0.929041	0.841	0.535	0	7	ANXA1
0	1.69252	0.968	0.719	0	7	IL7R
0	1.11693	0.68	0.432	0	7	SPOCK2
0	0.896984	0.846	0.598	0	7	SRGN
0	0.827241	0.923	0.695	0	7	CYBA
1.09713e-301	1.12319	0.545	0.308	6.87937e-297	7	TC2N
1.78398e-285	0.567387	0.939	0.809	1.11861e-280	7	GAPDH
2.7666e-244	0.719196	0.83	0.677	1.73474e-239	7	CXCR4
4.72566e-237	0.908333	0.65	0.45	2.96313e-232	7	PDCD4
2.32842e-233	0.665316	0.958	0.908	1.45999e-228	7	FTH1
3.09185e-226	0.626468	0.824	0.674	1.93869e-221	7	LAPTM5
1.00295e-214	0.64129	0.777	0.592	6.28878e-210	7	LCP1
2.86605e-196	0.548552	0.687	0.45	1.7971e-191	7	CLIC1
1.16624e-179	0.514872	0.833	0.656	7.31269e-175	7	S100A11
4.01737e-170	0.59774	0.804	0.652	2.51901e-165	7	ZFP36L2
6.99929e-169	0.550079	0.508	0.3	4.38876e-164	7	EFHD2
1.37417e-165	0.748299	0.584	0.407	8.61649e-161	7	EML4
4.3483e-163	0.725886	0.609	0.432	2.72651e-158	7	FYN
4.09583e-157	0.765615	0.5	0.322	2.56821e-152	7	PAXX
6.35127e-155	0.529468	0.783	0.631	3.98243e-150	7	SEPTIN7
4.09503e-135	0.62208	0.661	0.518	2.5677e-130	7	CD44
3.98302e-109	0.64765	0.512	0.365	2.49747e-104	7	PPP2R5C
4.74956e-106	0.527478	0.559	0.408	2.97812e-101	7	CD96
3.48217e-99	0.598853	0.552	0.41	2.18342e-94	7	CLEC2B
1.53407e-91	0.565895	0.536	0.405	9.61907e-87	7	RABAC1
0	7.9102	0.763	0.01	0	8	TNFRSF9
0	2.78614	0.92	0.167	0	8	KLRD1
0	2.36632	0.948	0.201	0	8	GNLY
0	3.66806	0.92	0.181	0	8	GZMB
0	2.83085	0.942	0.216	0	8	PRF1
0	2.24843	0.986	0.275	0	8	NKG7
0	6.80145	0.796	0.097	0	8	CCL4
0	3.06891	0.786	0.123	0	8	PLEK
0	2.95224	0.832	0.181	0	8	HOPX
0	2.17313	0.954	0.304	0	8	CST7
0	6.72289	0.668	0.033	0	8	CRTAM
0	1.23883	0.952	0.346	0	8	CCL5
0	3.44647	0.731	0.134	0	8	DUSP2
0	2.56378	0.739	0.175	0	8	LYST
0	6.33234	0.595	0.04	0	8	XCL2
0	7.68087	0.589	0.05	0	8	CCL4L2
0	2.496	0.764	0.232	0	8	ADGRE5
0	6.49861	0.543	0.022	0	8	CCL3
0	2.5465	0.689	0.168	0	8	TNFRSF1B
0	2.99644	0.658	0.139	0	8	REL
0	2.15857	0.739	0.221	0	8	APOBEC3G
0	2.32625	0.698	0.184	0	8	ID2
0	1.50571	0.798	0.293	0	8	EFHD2
0	2.30431	0.614	0.111	0	8	ZEB2
0	3.99516	0.551	0.051	0	8	TNFRSF18
0	3.17069	0.577	0.077	0	8	SLAMF7
0	2.77692	0.614	0.122	0	8	BHLHE40
0	2.44985	0.649	0.157	0	8	CTSW
0	2.54315	0.613	0.129	0	8	GNPTAB
0	3.18024	0.643	0.16	0	8	CD82
0	5.52247	0.521	0.041	0	8	MIR155HG
0	2.73132	0.564	0.1	0	8	TIGIT
0	1.35917	0.61	0.149	0	8	GZMH
0	2.3978	0.672	0.216	0	8	SLA
0	2.59601	0.681	0.232	0	8	TAGAP
0	1.6676	0.692	0.245	0	8	SH2D2A
0	2.60891	0.642	0.199	0	8	NFKB1
0	1.85516	0.703	0.262	0	8	LGALS1
0	2.52967	0.579	0.139	0	8	IGF2R
0	2.76315	0.567	0.127	0	8	TRAF1
0	2.3071	0.911	0.474	0	8	PKM
0	2.16309	0.618	0.183	0	8	RNF19A
0	2.58706	0.548	0.121	0	8	WARS1
0	2.10354	0.599	0.187	0	8	MDFIC
0	1.58932	0.672	0.261	0	8	ARPC5L
0	1.96222	0.505	0.094	0	8	TYROBP
0	1.13993	0.857	0.446	0	8	CLIC1
0	2.15165	0.564	0.159	0	8	PTPN7
0	1.64353	0.621	0.22	0	8	CTSC
0	1.71358	0.846	0.448	0	8	PARK7
0	1.82807	0.629	0.236	0	8	ANP32E
0	1.40645	0.75	0.357	0	8	BZW1
0	2.16641	0.878	0.487	0	8	NFKBIA
0	1.76888	0.593	0.203	0	8	RAB8B
0	1.64461	0.564	0.188	0	8	YARS1
0	1.36144	0.57	0.194	0	8	KLRK1
0	1.48494	0.612	0.244	0	8	GNG2
0	1.66506	0.57	0.208	0	8	CBLB
0	1.5187	0.604	0.243	0	8	CFLAR
0	1.35011	0.691	0.331	0	8	HCST
0	1.81229	0.952	0.595	0	8	SRGN
0	1.59025	0.567	0.221	0	8	JUND
0	1.42796	0.533	0.188	0	8	ACTN4
0	1.10514	0.769	0.424	0	8	IL2RG
0	1.02862	0.623	0.282	0	8	CD63
0	1.14151	0.768	0.429	0	8	FYN
0	1.23322	0.7	0.363	0	8	LITAF
0	2.27944	0.511	0.176	0	8	CD69
0	1.34372	0.623	0.298	0	8	ITGB2
0	1.35606	0.526	0.202	0	8	PYHIN1
0	1.6234	0.517	0.193	0	8	VASP
0	1.48966	0.911	0.588	0	8	LCP1
0	1.58018	0.741	0.42	0	8	HSPA5
0	1.13097	0.871	0.554	0	8	MSN
0	2.29556	0.538	0.223	0	8	GADD45B
0	0.88584	0.674	0.36	0	8	IQGAP1
0	1.33172	0.522	0.209	0	8	SDF4
0	0.997584	0.69	0.377	0	8	TLN1
0	1.06435	0.708	0.397	0	8	LCP2
0	1.07918	0.596	0.287	0	8	BANF1
0	1.49386	0.577	0.268	0	8	BTG2
0	1.21687	0.599	0.292	0	8	PDIA6
0	1.12283	0.743	0.436	0	8	SEC61B
0	1.07942	0.618	0.312	0	8	WDR1
0	0.871967	0.824	0.52	0	8	CD99
0	1.22865	0.551	0.25	0	8	ACADVL
0	1.10978	0.663	0.364	0	8	BBLN
0	1.17511	0.586	0.287	0	8	TRBC1
0	1.10908	0.624	0.332	0	8	YWHAQ
0	1.56022	0.668	0.383	0	8	ZFP36L1
0	1.25972	0.599	0.314	0	8	JUNB
0	1.07632	0.927	0.648	0	8	UBB
0	1.04794	0.616	0.337	0	8	ANP32A
0	1.88127	0.547	0.269	0	8	BIRC3
0	0.957416	0.529	0.252	0	8	TNFAIP3
0	1.17762	0.524	0.247	0	8	IKZF3
0	1.10996	0.746	0.473	0	8	CALR
0	1.01132	0.51	0.238	0	8	STAT4
0	0.999805	0.516	0.245	0	8	MOB1A
0	0.844921	0.79	0.52	0	8	TPI1
0	1.13385	0.524	0.259	0	8	HIF1A
0	0.970477	0.731	0.467	0	8	EIF5A
0	1.13759	0.823	0.564	0	8	TUBB
0	1.06559	0.743	0.485	0	8	LDHA
0	0.762661	0.884	0.629	0	8	SEPTIN7
0	0.996039	0.823	0.568	0	8	TUBA1B
0	0.881962	0.794	0.544	0	8	PDIA3
0	0.936033	0.856	0.61	0	8	ARL6IP5
0	1.05812	0.763	0.536	0	8	GPX4
0	0.746778	0.916	0.701	0	8	ARPC2
0	0.733805	0.88	0.674	0	8	TPM3
0	1.27666	0.95	0.757	0	8	ACTG1
0	1.52011	0.923	0.736	0	8	HSP90AB1
0	1.19174	0.97	0.808	0	8	GAPDH
0	0.865221	0.915	0.768	0	8	HSPA8
0	0.654551	0.963	0.84	0	8	CFL1
0	0.794678	0.99	0.915	0	8	PFN1
0	0.680462	0.982	0.923	0	8	HLA-E
0	1.22151	0.997	0.972	0	8	ACTB
0	0.697345	0.999	0.983	0	8	HLA-B
0	0.632111	1	0.99	0	8	HLA-A
3.11541e-302	0.905162	0.786	0.549	1.95345e-297	8	CD247
6.14456e-302	0.918369	0.651	0.367	3.85282e-297	8	DBI
3.52143e-300	1.07986	0.507	0.253	2.20804e-295	8	HNRNPAB
5.56941e-299	0.579727	0.957	0.884	3.49219e-294	8	EIF1
1.03406e-298	0.763825	0.806	0.539	6.48387e-294	8	CD53
5.78984e-297	1.06976	0.517	0.258	3.6304e-292	8	MACF1
4.45996e-294	0.790253	0.84	0.618	2.79653e-289	8	HLA-F
2.15621e-290	0.674206	0.895	0.712	1.35201e-285	8	RAC2
4.0559e-287	0.766417	0.752	0.474	2.54317e-282	8	ACTR3
1.27244e-286	1.01835	0.577	0.314	7.97858e-282	8	RHOG
1.17445e-284	1.03533	0.502	0.248	7.36417e-280	8	RASSF5
4.05261e-281	0.83768	0.663	0.387	2.54111e-276	8	LRRFIP1
3.99321e-280	0.893216	0.593	0.321	2.50386e-275	8	NR3C1
5.68851e-277	0.770104	0.895	0.744	3.56687e-272	8	NCL
1.74171e-276	1.00008	0.743	0.502	1.09211e-271	8	CD7
5.08862e-276	0.969307	0.552	0.293	3.19072e-271	8	XBP1
1.32024e-275	0.828761	0.864	0.662	8.27829e-271	8	CD74
2.48818e-271	0.754106	0.736	0.47	1.56016e-266	8	GSTP1
6.49624e-266	0.93473	0.528	0.274	4.07334e-261	8	TWF2
7.17841e-264	0.800996	0.665	0.404	4.50108e-259	8	SNRPB
4.00804e-258	0.810162	0.59	0.321	2.51316e-253	8	BSG
3.18594e-257	0.76085	0.683	0.411	1.99768e-252	8	NDUFB2
7.02688e-256	0.685168	0.809	0.569	4.40606e-251	8	EDF1
1.00808e-255	0.695288	0.693	0.425	6.32094e-251	8	SFPQ
1.70228e-244	0.838011	0.554	0.298	1.06738e-239	8	TMED9
1.83932e-242	0.51994	0.954	0.835	1.15331e-237	8	H3-3A
7.9417e-242	0.834181	0.642	0.385	4.97969e-237	8	RAP1A
9.95843e-242	0.707663	0.726	0.469	6.24424e-237	8	GNG5
1.03245e-236	0.522877	0.922	0.775	6.47374e-232	8	OAZ1
1.2144e-230	1.10868	0.509	0.292	7.61465e-226	8	DDX21
5.05689e-229	0.686649	0.662	0.398	3.17082e-224	8	RBM8A
3.32651e-223	1.32691	0.551	0.343	2.08582e-218	8	UCP2
9.76358e-217	0.759822	0.609	0.358	6.12205e-212	8	NOP10
1.01706e-213	0.731531	0.568	0.321	6.37729e-209	8	TUBB4B
1.11193e-211	0.765265	0.553	0.307	6.97212e-207	8	FLNA
7.19324e-211	0.71746	0.759	0.553	4.51038e-206	8	RAN
1.97468e-208	0.652442	0.741	0.507	1.23818e-203	8	HNRNPA3
3.13301e-208	0.761743	0.613	0.374	1.96449e-203	8	PSMA6
7.62355e-207	0.877717	0.522	0.295	4.78019e-202	8	PRKCH
1.90492e-206	0.755191	0.54	0.302	1.19444e-201	8	ILF2
3.59301e-203	0.599645	0.617	0.371	2.25293e-198	8	SRSF3
1.4089e-201	0.635055	0.706	0.456	8.83422e-197	8	CAP1
2.62503e-201	0.701304	0.651	0.411	1.64598e-196	8	CDC37
3.66305e-201	0.759616	0.512	0.281	2.29684e-196	8	PSMA4
4.32373e-186	0.684051	0.611	0.371	2.71111e-181	8	SPCS2
8.42302e-185	0.820418	0.628	0.404	5.28148e-180	8	IER2
1.43921e-181	0.515095	0.828	0.631	9.02425e-177	8	CHCHD2
1.1648e-180	0.631738	0.589	0.349	7.30364e-176	8	HNRNPM
5.05028e-180	0.731161	0.574	0.354	3.16668e-175	8	RBM3
2.19236e-178	0.594838	0.6	0.356	1.37468e-173	8	PSMB6
5.79825e-175	0.755684	0.513	0.301	3.63568e-170	8	CCT2
1.50702e-174	0.698589	0.596	0.369	9.44945e-170	8	PRDX5
4.1074e-172	0.574696	0.727	0.506	2.57546e-167	8	ATP5MC3
9.63463e-169	0.642432	0.569	0.34	6.0412e-164	8	PRELID1
2.07179e-168	0.609523	0.709	0.485	1.29907e-163	8	RAP1B
2.38668e-168	0.520077	0.799	0.58	1.49652e-163	8	TMBIM6
3.13811e-168	0.623589	0.618	0.389	1.96769e-163	8	POLR2L
3.48e-168	0.647532	0.594	0.37	2.18207e-163	8	CANX
2.72977e-167	0.691748	0.508	0.293	1.71165e-162	8	P4HB
1.70816e-166	0.656976	0.538	0.316	1.07107e-161	8	ARF6
3.68293e-163	0.580844	0.512	0.288	2.30931e-158	8	DHRS7
2.0947e-162	0.666648	0.563	0.343	1.31344e-157	8	SEC61G
8.50715e-162	0.629083	0.531	0.313	5.33424e-157	8	DYNLL1
8.72672e-162	0.572645	0.707	0.475	5.47192e-157	8	KMT2E
9.00309e-160	0.620203	0.532	0.313	5.64521e-155	8	UQCRQ
2.43528e-159	0.627511	0.558	0.335	1.527e-154	8	ARF5
2.84857e-159	0.678714	0.524	0.314	1.78614e-154	8	EIF5B
1.17789e-158	0.548395	0.775	0.568	7.38574e-154	8	ARPC1B
2.28329e-156	0.548973	0.717	0.493	1.43169e-151	8	CDC42
7.30857e-155	0.596236	0.539	0.318	4.5827e-150	8	POMP
1.28776e-152	0.637207	0.557	0.352	8.07462e-148	8	CCT6A
4.80239e-152	0.662895	0.736	0.561	3.01124e-147	8	HSP90B1
2.5283e-151	0.551566	0.734	0.535	1.58532e-146	8	SET
3.06871e-151	0.61124	0.585	0.367	1.92417e-146	8	IFI16
1.80982e-149	0.559503	0.726	0.527	1.13481e-144	8	FUS
1.25874e-147	0.52107	0.578	0.353	7.89268e-143	8	PSMD8
7.32101e-145	0.509831	0.708	0.493	4.59049e-140	8	XRCC5
2.66718e-144	0.513316	0.77	0.572	1.6724e-139	8	HNRNPU
1.44116e-143	0.586525	0.574	0.363	9.03648e-139	8	COX5A
5.41239e-141	0.537561	0.624	0.406	3.39373e-136	8	CD96
2.11806e-140	0.552315	0.503	0.295	1.32809e-135	8	MAGOH
4.13462e-138	0.51269	0.694	0.473	2.59253e-133	8	PPP1CA
4.43004e-137	0.539627	0.615	0.403	2.77777e-132	8	EIF3A
5.22063e-133	0.542189	0.561	0.352	3.27349e-128	8	HNRNPL
3.6475e-125	0.505748	0.642	0.429	2.28709e-120	8	PSMB3
1.02625e-124	0.554906	0.504	0.307	6.43491e-120	8	LMAN2
1.73981e-121	0.53859	0.696	0.516	1.09091e-116	8	SERBP1
1.68784e-118	0.578103	0.581	0.392	1.05832e-113	8	SELENOH
2.18975e-118	0.529458	0.537	0.342	1.37304e-113	8	ARL6IP1
5.55901e-118	0.57509	0.752	0.594	3.48567e-113	8	ENO1
1.31773e-110	0.555851	0.526	0.345	8.26257e-106	8	FNBP1
3.61497e-103	0.509869	0.501	0.319	2.26669e-98	8	PRKAR1A
4.79479e-86	0.555917	0.656	0.518	3.00648e-81	8	CD44
4.30101e-85	0.572007	0.57	0.422	2.69686e-80	8	CLEC2D
