## Supplemental Table 7 for "Lung Resident T Cells Across the Spectrum of TB Infection and Disease"

### Sheet: Sheet 1
Cluster	ID	Description	GeneRatio	BgRatio	RichFactor	FoldEnrichment	zScore	pvalue	p.adjust	qvalue	geneID	Count	GeneRatio_num	significant	neg_log10_padj	Description_wrapped
Control only	GO:0050900	leukocyte migration	6/28	396/18888	0.0151515	10.2208	7.14518	2.08382e-05	0.017254	0.0127222	NINJ1/SELL/CCR7/CXCR4/ZNF580/GPR15	6	0.214286	TRUE	1.76311	leukocyte migration
Control only	GO:0030595	leukocyte chemotaxis	4/28	237/18888	0.0168776	11.3852	6.19907	0.000390498	0.118655	0.0874904	NINJ1/CCR7/CXCR4/ZNF580	4	0.142857	FALSE	0.925714	leukocyte chemotaxis
Control only	GO:0002407	dendritic cell chemotaxis	2/28	24/18888	0.0833333	56.2143	10.4287	0.000573213	0.118655	0.0874904	CCR7/CXCR4	2	0.0714286	FALSE	0.925714	dendritic cell chemotaxis
Control only	GO:0060706	cell differentiation involved in embryonic placenta development	2/28	24/18888	0.0833333	56.2143	10.4287	0.000573213	0.118655	0.0874904	EOMES/SPINT2	2	0.0714286	FALSE	0.925714	cell differentiation involved in embryonic placenta development
Control only	GO:0036336	dendritic cell migration	2/28	31/18888	0.0645161	43.5207	9.12925	0.000959563	0.145332	0.107161	CCR7/CXCR4	2	0.0714286	FALSE	0.837638	dendritic cell migration
Control only	GO:0070269	pyroptosis	1/28	37/18888	0.027027	18.2317	4.0425	0.0534607	0.168952	0.124577	NINJ1	1	0.0357143	FALSE	0.772237	pyroptosis
Control only	GO:0048872	homeostasis of number of cells	2/28	322/18888	0.00621118	4.18988	2.22451	0.081943	0.195241	0.143961	ZFP36/CCR7	2	0.0714286	FALSE	0.70943	homeostasis of number of cells
PETneg only	GO:0001776	leukocyte homeostasis	2/4	108/18888	0.0185185	87.4444	13.1119	0.00019291	0.0287383	0.00804356	MTHFD1/IL2RA	2	0.5	TRUE	1.54154	leukocyte homeostasis
PETneg only	GO:0048872	homeostasis of number of cells	2/4	322/18888	0.00621118	29.3292	7.46221	0.00169943	0.0287383	0.00804356	MTHFD1/IL2RA	2	0.5	TRUE	1.54154	homeostasis of number of cells
PETneg only	GO:0009396	folic acid-containing compound biosynthetic process	1/4	10/18888	0.1	472.2	21.6916	0.00211623	0.0287383	0.00804356	MTHFD1	1	0.25	TRUE	1.54154	folic acid-containing compound biosynthetic process
PETneg only	GO:0048703	embryonic viscerocranium morphogenesis	1/4	10/18888	0.1	472.2	21.6916	0.00211623	0.0287383	0.00804356	MTHFD1	1	0.25	TRUE	1.54154	embryonic viscerocranium morphogenesis
PETneg only	GO:0042428	serotonin metabolic process	1/4	11/18888	0.0909091	429.273	20.6783	0.00232767	0.0287383	0.00804356	BTBD9	1	0.25	TRUE	1.54154	serotonin metabolic process
Converter only	GO:0010820	positive regulation of T cell chemotaxis	3/22	15/18888	0.2	171.709	22.5858	6.18387e-07	0.000242986	0.000148901	XCL2/TNFSF14/XCL1	3	0.136364	TRUE	3.61442	positive regulation of T cell chemotaxis
Converter only	GO:0010819	regulation of T cell chemotaxis	3/22	16/18888	0.1875	160.977	21.8606	7.60518e-07	0.000242986	0.000148901	XCL2/TNFSF14/XCL1	3	0.136364	TRUE	3.61442	regulation of T cell chemotaxis
Converter only	GO:0140131	positive regulation of lymphocyte chemotaxis	3/22	20/18888	0.15	128.782	19.5242	1.54353e-06	0.000328772	0.000201471	XCL2/TNFSF14/XCL1	3	0.136364	TRUE	3.48311	positive regulation of lymphocyte chemotaxis
Converter only	GO:1901623	regulation of lymphocyte chemotaxis	3/22	26/18888	0.115385	99.0629	17.0864	3.50443e-06	0.000503469	0.000308526	XCL2/TNFSF14/XCL1	3	0.136364	TRUE	3.29803	regulation of lymphocyte chemotaxis
Converter only	GO:0010818	T cell chemotaxis	3/22	27/18888	0.111111	95.3939	16.7609	3.93951e-06	0.000503469	0.000308526	XCL2/TNFSF14/XCL1	3	0.136364	TRUE	3.29803	T cell chemotaxis
Converter only	GO:0030595	leukocyte chemotaxis	3/22	237/18888	0.0126582	10.8677	5.22024	0.00251843	0.0339353	0.0207955	XCL2/TNFSF14/XCL1	3	0.136364	TRUE	1.46935	leukocyte chemotaxis
Converter only	GO:0048872	homeostasis of number of cells	3/22	322/18888	0.00931677	7.99887	4.32563	0.00594465	0.057108	0.0349958	TNFSF14/ID2/RPS17	3	0.136364	FALSE	1.2433	homeostasis of number of cells
Converter only	GO:0071346	cellular response to type II interferon	2/22	120/18888	0.0166667	14.3091	4.9944	0.0085095	0.0679696	0.0416517	XCL2/XCL1	2	0.0909091	FALSE	1.16769	cellular response to type II interferon
Converter only	GO:0050900	leukocyte migration	3/22	396/18888	0.00757576	6.50413	3.78005	0.010477	0.0727694	0.0445931	XCL2/TNFSF14/XCL1	3	0.136364	FALSE	1.13805	leukocyte migration
Converter only	GO:0034341	response to type II interferon	2/22	142/18888	0.0140845	12.0922	4.53065	0.0117484	0.0736003	0.0451022	XCL2/XCL1	2	0.0909091	FALSE	1.13312	response to type II interferon
Converter only	GO:0001776	leukocyte homeostasis	1/22	108/18888	0.00925926	7.94949	2.47326	0.118584	0.179138	0.109775	TNFSF14	1	0.0454545	FALSE	0.746813	leukocyte homeostasis
PETpos only	GO:0071346	cellular response to type II interferon	3/9	120/18888	0.025	52.4667	12.3487	2.04302e-05	0.00595012	0.00348751	GBP5/GBP4/GBP1	3	0.333333	TRUE	2.22547	cellular response to type II interferon
PETpos only	GO:0034341	response to type II interferon	3/9	142/18888	0.0211268	44.338	11.3181	3.38075e-05	0.00595012	0.00348751	GBP5/GBP4/GBP1	3	0.333333	TRUE	2.22547	response to type II interferon
PETpos only	GO:0042832	defense response to protozoan	2/9	27/18888	0.0740741	155.457	17.5356	7.04056e-05	0.00767273	0.00449718	GBP4/GBP1	2	0.222222	TRUE	2.11505	defense response to protozoan
PETpos only	GO:0001562	response to protozoan	2/9	30/18888	0.0666667	139.911	16.6251	8.71901e-05	0.00767273	0.00449718	GBP4/GBP1	2	0.222222	TRUE	2.11505	response to protozoan
PETpos only	GO:0070269	pyroptosis	2/9	37/18888	0.0540541	113.441	14.9477	0.00013326	0.00789902	0.00462981	GBP5/GBP1	2	0.222222	TRUE	2.10243	pyroptosis
ActiveTB only	GO:0070432	regulation of nucleotide-binding oligomerization domain containing 2 signaling pathway	1/2	10/18888	0.1	944.4	30.7075	0.00105862	0.0286495	0.000948346	HSPA1B	1	0.5	TRUE	1.54288	regulation of nucleotide-binding oligomerization domain containing 2 signaling pathway
ActiveTB only	GO:0090084	negative regulation of inclusion body assembly	1/2	12/18888	0.0833333	787	28.0275	0.00127028	0.0286495	0.000948346	HSPA1B	1	0.5	TRUE	1.54288	negative regulation of inclusion body assembly
ActiveTB only	GO:0002467	germinal center formation	1/2	14/18888	0.0714286	674.571	25.9443	0.00148191	0.0286495	0.000948346	NFKB2	1	0.5	TRUE	1.54288	germinal center formation
ActiveTB only	GO:1903265	positive regulation of tumor necrosis factor-mediated signaling pathway	1/2	14/18888	0.0714286	674.571	25.9443	0.00148191	0.0286495	0.000948346	HSPA1B	1	0.5	TRUE	1.54288	positive regulation of tumor necrosis factor-mediated signaling pathway
ActiveTB only	GO:0070424	regulation of nucleotide-binding domain, leucine rich repeat containing receptor signaling pathway	1/2	15/18888	0.0666667	629.6	25.0626	0.00158772	0.0286495	0.000948346	HSPA1B	1	0.5	TRUE	1.54288	regulation of nucleotide-binding domain, leucine rich repeat containing receptor signaling pathway
ActiveTB only	GO:0048872	homeostasis of number of cells	1/2	322/18888	0.00310559	29.3292	5.2763	0.033806	0.0440586	0.00145841	HSPA1B	1	0.5	TRUE	1.35597	homeostasis of number of cells
