## Supplemental Table 12 for "Lung Resident T Cells Across the Spectrum of TB Infection and Disease"

### Sheet: Sheet 1
gene	p_val	avg_log2FC	pct.1	pct.2	p_val_adj
GBP5	0	0.778992	0.624	0.297	0
GBP2	0	0.848893	0.507	0.198	0
CD6	0	0.816924	0.445	0.163	0
ERAP2	0	1.07222	0.376	0.097	0
MT-ND6	0	1.22815	0.402	0.145	0
TRAT1	0	1.18318	0.364	0.108	0
HLA-C	0	1.14846	0.991	0.801	0
RPS14	0	-0.566017	0.973	0.941	0
HLA-B	0	0.672821	0.974	0.969	0
LBH	1.07166e-298	0.711851	0.436	0.161	6.71964e-294
ITGB1	1.38704e-296	0.726844	0.58	0.276	8.69717e-292
ITK	2.08319e-274	0.723867	0.393	0.145	1.30623e-269
DPP4	1.78041e-271	1.25939	0.278	0.08	1.11637e-266
MT2A	2.09327e-268	0.858006	0.414	0.167	1.31254e-263
TC2N	7.05005e-265	0.783204	0.357	0.125	4.42059e-260
GBP4	2.95811e-262	0.866003	0.388	0.15	1.85482e-257
TALAM1	1.99933e-261	1.13018	0.379	0.144	1.25364e-256
CFLAR	1.97778e-259	0.681415	0.381	0.142	1.24013e-254
GIMAP4	1.85074e-253	0.647226	0.47	0.205	1.16047e-248
CDC42SE2	4.74986e-250	0.508862	0.495	0.216	2.9783e-245
PPP2R5C	2.73756e-247	0.677672	0.415	0.169	1.71653e-242
MT-ND4L	4.24497e-244	-0.513569	0.955	0.967	2.66172e-239
IL7R	2.98847e-242	0.96296	0.598	0.361	1.87386e-237
DDX3X	2.21776e-241	0.591663	0.493	0.225	1.3906e-236
SPTAN1	9.82243e-240	0.63831	0.403	0.164	6.15896e-235
ENSG00000280441	1.60087e-228	13.2717	0.101	0	1.00379e-223
STAT1	6.04835e-224	0.655136	0.596	0.324	3.79249e-219
EPB41	9.60621e-223	0.540513	0.408	0.173	6.02338e-218
HLA-DPB1	1.04912e-222	0.545587	0.411	0.174	6.57829e-218
CTSB	1.31183e-222	0.75905	0.343	0.133	8.22557e-218
TGFBR2	1.609e-222	0.542997	0.346	0.131	1.00889e-217
RPL21	2.69178e-222	-0.509278	0.906	0.884	1.68782e-217
PAG1	9.12272e-222	0.545172	0.401	0.167	5.72022e-217
KCNA3	5.92117e-221	0.707654	0.283	0.094	3.71275e-216
LEF1	1.31293e-220	1.37402	0.215	0.057	8.23245e-216
YARS1	1.82492e-220	0.619985	0.387	0.162	1.14428e-215
GYG1	1.42501e-213	0.801179	0.314	0.118	8.93525e-209
TNFAIP3	2.68302e-210	0.881025	0.26	0.085	1.68233e-205
CLEC2B	8.53262e-209	0.585386	0.412	0.182	5.35021e-204
CXCR6	4.53551e-208	0.740877	0.351	0.145	2.8439e-203
RIPOR2	2.05029e-204	0.88656	0.295	0.11	1.28559e-199
GPR171	5.64906e-204	0.532439	0.402	0.176	3.54213e-199
NEAT1	1.96891e-200	0.530713	0.417	0.188	1.23456e-195
TNFAIP8	6.4931e-198	0.557014	0.382	0.166	4.07137e-193
TSC22D3	1.16252e-197	0.54817	0.403	0.179	7.28937e-193
CTSH	1.77882e-196	1.24856	0.189	0.049	1.11537e-191
JUN	3.6026e-196	0.579733	0.394	0.177	2.25894e-191
TNF	5.31052e-195	1.44827	0.223	0.071	3.32985e-190
GATD3	2.25214e-193	2.52932	0.118	0.013	1.41216e-188
CUTALP	2.86638e-193	0.757736	0.239	0.077	1.79731e-188
IFNG	1.39065e-191	3.82843	0.119	0.014	8.7198e-187
PBXIP1	8.23467e-187	0.726295	0.282	0.105	5.16339e-182
FABP5	7.94308e-183	1.26977	0.311	0.135	4.98055e-178
KIAA0040	8.94583e-181	0.671892	0.241	0.082	5.6093e-176
CYTOR	2.78496e-179	0.778008	0.241	0.084	1.74625e-174
RALA	3.61067e-177	0.602255	0.317	0.132	2.264e-172
SLC38A2	9.99809e-177	0.567118	0.301	0.121	6.2691e-172
BTN3A1	1.515e-172	0.577647	0.248	0.088	9.4995e-168
CD82	1.64113e-169	0.508752	0.448	0.226	1.02903e-164
BIRC3	6.15534e-168	0.649907	0.332	0.148	3.85958e-163
MGAT4A	3.02718e-166	0.62739	0.256	0.096	1.89813e-161
NAA50	4.39044e-166	0.547019	0.289	0.118	2.75293e-161
KDM5B	5.40932e-166	0.719924	0.23	0.081	3.3918e-161
C21orf91	1.85842e-163	0.517085	0.248	0.092	1.16528e-158
HMGB1P5	3.3779e-162	0.921055	0.163	0.043	2.11804e-157
BCL2L11	5.13773e-162	1.59578	0.118	0.02	3.22151e-157
PDE4DIP	4.69605e-161	1.10794	0.169	0.047	2.94457e-156
CERK	3.70864e-159	0.811104	0.178	0.052	2.32543e-154
TBX21	6.11141e-158	0.882814	0.174	0.05	3.83204e-153
RGCC	2.13663e-156	0.638231	0.292	0.124	1.33973e-151
VOPP1	2.2075e-156	0.646074	0.22	0.078	1.38417e-151
POLR2A	4.09497e-156	0.692439	0.228	0.084	2.56767e-151
IVNS1ABP	1.02499e-150	0.621622	0.238	0.091	6.42703e-146
LINC-PINT	2.41366e-149	0.563798	0.234	0.089	1.51343e-144
MIR155HG	5.62103e-149	1.68386	0.201	0.074	3.52456e-144
CDK6	8.34683e-149	0.821491	0.215	0.079	5.23371e-144
NELL2	1.83162e-148	0.784672	0.175	0.054	1.14848e-143
BTN3A3	8.23578e-146	0.617049	0.195	0.066	5.16408e-141
DGKA	1.10587e-145	0.57897	0.253	0.102	6.93416e-141
IL12RB2	1.12275e-145	1.64933	0.109	0.019	7.04e-141
ATP1A1	1.96435e-143	0.513834	0.256	0.105	1.2317e-138
CREBRF	1.58566e-142	0.633564	0.189	0.063	9.94254e-138
FAM102A	1.23636e-141	0.564709	0.25	0.103	7.75234e-137
CD5	4.28264e-141	0.56163	0.277	0.121	2.68534e-136
PPP1R15A	6.26709e-140	0.683532	0.211	0.079	3.92965e-135
PLEC	2.98682e-139	0.506156	0.298	0.136	1.87282e-134
DLEU2	3.29189e-139	1.16566	0.132	0.033	2.06411e-134
GADD45B	2.06941e-138	0.899701	0.218	0.086	1.29758e-133
TAGAP	3.33734e-138	0.532869	0.253	0.106	2.09261e-133
PIM3	8.76391e-138	0.851699	0.194	0.07	5.49523e-133
ZNRF1	1.16486e-137	0.774051	0.152	0.044	7.30402e-133
APOL3	4.7325e-137	0.661784	0.196	0.07	2.96742e-132
GPRIN3	4.15336e-134	0.694577	0.168	0.054	2.60428e-129
XIST	4.50408e-132	1.18386	0.144	0.042	2.82419e-127
ELK3	1.5492e-131	0.552848	0.206	0.078	9.71395e-127
ZNF267	7.77352e-131	0.546198	0.212	0.083	4.87423e-126
CHD7	1.7869e-129	1.26086	0.125	0.032	1.12044e-124
GZMH	2.13164e-129	1.06478	0.192	0.074	1.33661e-124
ENSG00000236213	1.34255e-127	0.813654	0.148	0.045	8.41821e-123
CCNH	1.95799e-125	0.567579	0.192	0.072	1.22772e-120
PRKX	1.19189e-123	0.514706	0.223	0.092	7.47348e-119
TRAF1	1.27309e-123	0.551522	0.232	0.099	7.98266e-119
ENSG00000291149	3.70765e-123	0.859631	0.146	0.045	2.32481e-118
PPP1R16B	1.18683e-121	0.549602	0.208	0.084	7.44179e-117
EED	1.26018e-121	0.54302	0.196	0.076	7.90169e-117
ICOS	7.50937e-121	0.640321	0.161	0.055	4.7086e-116
TRERF1	4.23619e-120	0.788306	0.141	0.043	2.65622e-115
WARS1	1.63538e-119	0.528023	0.298	0.15	1.02543e-114
BTG3	1.13897e-118	0.682705	0.172	0.062	7.14168e-114
ANK3	3.26983e-118	1.07542	0.122	0.033	2.05028e-113
CD28	1.99992e-117	0.619652	0.197	0.079	1.25401e-112
NR1D2	2.35624e-116	0.728581	0.135	0.04	1.47744e-111
FAM241A	4.72855e-116	0.808499	0.135	0.041	2.96494e-111
PDE3B	1.18382e-115	1.22697	0.142	0.046	7.42293e-111
NMT1	2.96599e-115	0.525956	0.178	0.067	1.85976e-110
LINC00649	3.33248e-115	0.972252	0.122	0.034	2.08957e-110
TGIF1	1.97435e-114	0.819519	0.129	0.038	1.23797e-109
PDE4D	2.40963e-113	0.58448	0.188	0.074	1.51091e-108
TRANK1	5.87097e-113	0.568493	0.184	0.071	3.68128e-108
ZBTB44	9.912e-112	0.687997	0.135	0.042	6.21512e-107
PPP3R1	2.27788e-109	0.566743	0.152	0.053	1.4283e-104
LINC01138	2.84979e-108	0.650569	0.167	0.063	1.7869e-103
USP9X	7.18331e-108	0.537344	0.168	0.063	4.50415e-103
TAB2	2.48791e-107	0.553079	0.198	0.083	1.56e-102
AQP3	5.53252e-106	0.501544	0.212	0.093	3.46905e-101
PIM2	6.13885e-106	0.651148	0.173	0.068	3.84924e-101
JAK3	2.2779e-105	0.65747	0.166	0.064	1.42831e-100
BNIP3L	3.46397e-105	0.558923	0.142	0.048	2.17201e-100
RICTOR	1.53867e-104	0.549641	0.161	0.061	9.64794e-100
GOLT1B	4.63877e-103	0.54494	0.159	0.06	2.90865e-98
CPD	8.46624e-103	0.736425	0.125	0.039	5.30859e-98
STAT5A	1.2079e-102	0.523297	0.159	0.06	7.57387e-98
NFKB2	1.57922e-101	0.597434	0.198	0.087	9.90219e-97
GATAD2B	6.68152e-101	0.566515	0.159	0.061	4.18951e-96
NFE2L3	1.04982e-100	1.01691	0.116	0.036	6.58267e-96
PRDM1	2.41918e-100	0.609996	0.147	0.054	1.5169e-95
CCDC6	3.19272e-100	0.507903	0.146	0.053	2.00193e-95
TLE3	3.84124e-100	1.1169	0.104	0.028	2.40857e-95
UHRF2	7.60873e-100	0.51677	0.14	0.049	4.7709e-95
NUMA1	2.21597e-99	0.525974	0.205	0.092	1.38948e-94
CDK17	3.75275e-99	0.527088	0.152	0.057	2.35309e-94
HLA-DQA1	6.0346e-99	0.556047	0.152	0.057	3.78388e-94
CASP3	8.30451e-99	0.500597	0.146	0.053	5.20718e-94
KLHL24	4.96257e-98	0.689429	0.119	0.037	3.11168e-93
ATP8A1	5.09523e-98	0.673123	0.124	0.04	3.19486e-93
EDEM1	1.72325e-96	0.52682	0.157	0.061	1.08053e-91
GZMK	1.78154e-95	0.617168	0.13	0.045	1.11708e-90
NAMPT	2.0791e-95	0.763196	0.19	0.085	1.30366e-90
ZFX	7.63072e-95	0.521215	0.155	0.06	4.78469e-90
ATP6V1B2	9.5153e-95	0.540755	0.136	0.049	5.96638e-90
TMEM204	1.35654e-94	0.512163	0.149	0.057	8.50588e-90
RUNX2	4.2897e-94	0.790403	0.113	0.035	2.68977e-89
TMEM140	7.39215e-94	0.616673	0.116	0.037	4.6351e-89
JADE2	1.66311e-91	0.529771	0.14	0.052	1.04282e-86
ABLIM1	4.12566e-90	0.605699	0.163	0.068	2.58691e-85
KLF2	3.0503e-89	0.538614	0.225	0.112	1.91263e-84
MXI1	6.25602e-89	0.563991	0.113	0.036	3.92271e-84
USP12	9.20022e-89	0.504004	0.128	0.046	5.76882e-84
MAST4	1.03944e-88	0.849297	0.109	0.035	6.51763e-84
RN7SL1	1.27578e-88	0.79642	0.153	0.062	7.99955e-84
LTA	2.64205e-87	1.54031	0.187	0.09	1.65664e-82
ZNF101	8.27772e-87	0.559534	0.125	0.045	5.19038e-82
CTSW	3.13188e-86	-1.78571	0.117	0.203	1.96378e-81
H2BC12	6.59303e-86	0.622613	0.128	0.047	4.13403e-81
CCL4	8.90006e-86	2.07568	0.137	0.054	5.5806e-81
HAPLN3	3.6707e-85	0.779084	0.122	0.044	2.30164e-80
SP4	4.64805e-85	0.5751	0.124	0.045	2.91447e-80
SYNE3	7.31448e-85	0.802731	0.106	0.034	4.5864e-80
MED13	8.68743e-84	0.534926	0.118	0.041	5.44728e-79
ENSG00000275895	2.37064e-82	0.883262	0.101	0.032	1.48646e-77
ATF7IP2	5.48203e-82	0.594301	0.117	0.042	3.4374e-77
TBXAS1	5.55293e-82	0.780773	0.105	0.035	3.48185e-77
CCR7	9.0102e-82	1.10304	0.131	0.052	5.64967e-77
ILRUN	1.2944e-81	0.506484	0.118	0.042	8.11628e-77
SREBF2	2.84734e-81	0.589348	0.108	0.037	1.78537e-76
NDE1	2.48479e-80	0.661051	0.11	0.038	1.55804e-75
PPP1R15B	3.95836e-80	0.587652	0.115	0.041	2.48201e-75
KDM5C	4.06556e-80	0.505038	0.128	0.049	2.54923e-75
B4GALT1	8.08867e-79	0.503661	0.119	0.044	5.07184e-74
KIAA0319L	8.97165e-79	0.555694	0.111	0.039	5.6255e-74
RASA3	1.20629e-78	0.968386	0.105	0.036	7.56382e-74
TFRC	3.84603e-78	0.524312	0.133	0.053	2.41158e-73
ECE1	4.88086e-78	0.543384	0.117	0.043	3.06044e-73
MTOR	8.47908e-78	0.548671	0.117	0.044	5.31663e-73
OSER1	1.00354e-77	0.551017	0.109	0.038	6.29253e-73
NCOA2	3.40189e-76	0.539153	0.124	0.048	2.13309e-71
GIMAP5	3.91991e-75	0.588684	0.108	0.039	2.4579e-70
DDI2	2.73669e-74	0.653296	0.1	0.035	1.71599e-69
DUSP4	1.31155e-73	0.604265	0.12	0.048	8.22382e-69
PHKB	1.46761e-71	0.522141	0.105	0.038	9.20234e-67
SH3BP5	3.65751e-70	0.514008	0.109	0.041	2.29337e-65
FTX	3.66796e-70	0.50486	0.115	0.045	2.29992e-65
SLX9	6.80264e-69	0.540104	0.101	0.037	4.26546e-64
DUSP2	4.27669e-67	0.516282	0.105	0.04	2.68161e-62
PLK3	5.84946e-67	0.519841	0.104	0.039	3.66778e-62
GCH1	1.1151e-66	0.503748	0.101	0.037	6.99201e-62
TCF7	1.65676e-66	0.516776	0.171	0.086	1.03884e-61
CLASP1	4.03011e-66	0.509081	0.103	0.039	2.527e-61
FCMR	1.9868e-64	0.587557	0.115	0.048	1.24578e-59
BCL3	8.76592e-63	0.521518	0.116	0.049	5.4965e-58
RGS16	2.2922e-57	0.698161	0.133	0.065	1.43728e-52
LGALS1	2.93526e-56	-0.603742	0.653	0.641	1.8405e-51
CDKN1A	1.32292e-54	0.559107	0.109	0.048	8.29511e-50
MT-ND2	9.84413e-53	-0.545925	0.879	0.802	6.17256e-48
CTSL	3.7366e-50	0.744431	0.124	0.062	2.34296e-45
CRIP1	2.05073e-46	-0.595848	0.701	0.632	1.28587e-41
RPSAP58	8.40376e-43	-1.98686	0.059	0.106	5.26941e-38
KLRC1	6.06723e-36	-1.15427	0.104	0.155	3.80434e-31
MTCO1P12	6.14081e-31	-0.594581	0.224	0.14	3.85048e-26
CSTB	6.74965e-30	-0.759578	0.458	0.435	4.23223e-25
MTATP6P1	1.76574e-29	-0.668864	0.299	0.192	1.10717e-24
IL2RA	1.17688e-23	0.635651	0.156	0.108	7.37938e-19
KLRB1	5.66659e-18	-1.02515	0.144	0.177	3.55312e-13
GRK6	1.29467e-17	-0.523128	0.149	0.1	8.11798e-13
LIPA	1.49289e-17	-0.509616	0.108	0.069	9.36089e-13
PRKCQ-AS1	1.51543e-16	-0.534148	0.232	0.162	9.50219e-12
NAA38	2.95305e-16	-0.515798	0.25	0.176	1.85165e-11
RRS1	6.67856e-15	-0.577411	0.134	0.093	4.18765e-10
GNAS	1.2565e-14	-0.701016	0.552	0.465	7.87864e-10
CLPTM1L	5.82073e-14	-0.552732	0.141	0.099	3.64977e-09
DPM2	3.8702e-13	-0.544297	0.126	0.088	2.42673e-08
CST7	8.505e-13	-0.638626	0.439	0.313	5.33289e-08
GZMB	1.75944e-12	0.751399	0.253	0.211	1.10322e-07
PARVG	3.32386e-12	-0.500307	0.131	0.093	2.08416e-07
JUND	4.61011e-10	-0.634369	0.267	0.198	2.89068e-05
PLAAT3	1.28588e-09	-0.524301	0.1	0.072	8.06284e-05
RPL13P12	2.59411e-09	-1.26826	0.222	0.22	0.000162658
HINT2	6.29491e-09	-0.560441	0.12	0.089	0.00039471
ACP5	7.91869e-09	-0.680998	0.103	0.075	0.000496526
SOCS1	8.80016e-09	-0.812026	0.273	0.274	0.000551797
EIF2B3	1.46906e-08	-0.529404	0.102	0.075	0.000921142
GPR183	2.06547e-08	-1.06103	0.104	0.122	0.00129511
TIMP1	3.25447e-08	-0.621979	0.184	0.2	0.00204065
TRAPPC6A	4.1161e-08	-0.522613	0.136	0.103	0.00258092
DHRS4	5.62963e-08	-0.551313	0.111	0.084	0.00352995
IL4R	6.52089e-08	-0.586048	0.115	0.086	0.00408879
SNX10	8.23038e-08	-0.512904	0.148	0.114	0.0051607
SLC39A8	1.12693e-07	-0.71693	0.113	0.085	0.00706622
CISH	2.48143e-07	-0.689157	0.351	0.329	0.0155593
NDFIP2	3.50115e-07	-1.36764	0.099	0.113	0.0219533
HEBP2	3.86297e-07	-0.998927	0.2	0.205	0.024222
RHOC	2.02215e-06	-0.659464	0.119	0.092	0.126795
LIMA1	2.12662e-06	-1.19677	0.118	0.129	0.133346
TESPA1	6.13468e-06	-0.698396	0.176	0.139	0.384663
CD320	1.42257e-05	-0.624302	0.119	0.094	0.891994
CAPG	1.96596e-05	-0.675803	0.318	0.301	1
MYDGF	1.99815e-05	-0.562083	0.311	0.24	1
LSM4	3.23641e-05	-0.602595	0.241	0.191	1
ALYREF	3.2536e-05	-0.712069	0.184	0.145	1
PDLIM5	0.000121	-0.501964	0.114	0.093	1
CD63	0.00063575	-0.657227	0.515	0.425	1
CD8B	0.00509377	-0.651879	0.189	0.158	1
CHCHD10	0.0055583	-0.658561	0.264	0.213	1
UBE2M	0.00785396	-0.926939	0.115	0.096	1
XCL2	0.0154647	-0.655166	0.14	0.145	1
MIIP	0.0175405	-0.84549	0.125	0.106	1
GOLGA8A	0.0196791	-1.01425	0.111	0.094	1
CISD3	0.026313	-0.638607	0.19	0.161	1
CD8A	0.03994	-0.678105	0.277	0.258	1
CD81	0.0712221	-0.807286	0.377	0.316	1
IFI6	0.128836	-0.676395	0.254	0.218	1
GATA3	0.201217	-0.775843	0.196	0.169	1
GOLGA8B	0.348748	-0.903123	0.143	0.127	1
